# Zebrafish facility report on implementation of artificial plants as structural enrichment

**DOI:** 10.64898/2025.12.04.692061

**Authors:** Aymene Youcef Krachni, Richard Busch, Indigo Brakus, Angelina Schumann, Jenny Wilzopolski, Nils Ohnesorge

## Abstract

There is a broad consensus that husbandry conditions of laboratory animals need constant improvement to guarantee optimal animal welfare and research data quality. Zebrafish (*Danio rerio*) as one of the main animal models in biomedicine and toxicology are currently kept in barren tanks in most experimental setups, as well as in animal husbandry. Structural enrichment with artificial plants is currently discussed as a potential refinement measure to provide a more diverse environment. It was shown, that this can reduce stress and improve cognitive abilities, survival rate and fertility in these animals. Still, concerns remain regarding its long-term benefits and drawbacks. Therefore, we introduced artificial plants in our husbandry tanks, and evaluated over a one-year period if in our specific system, the benefits would outweigh the risks. Comparing six different lines of zebrafish raised in enriched tanks or under our standard conditions, we saw no significant difference in terms of sex ratio, fertility or pathogen burden. Enrichment increased the survival rate of 4 % during upbringing, albeit not statistically significant due to high variation. When analyzing zebrafish behavior in their 8 L home-tanks, we found less zebrafish in areas close to the plants but rather a preference for the open water in the middle or opposite side of the tank. This effect was even more pronounced at lower holding densities of less than 4 fish per liter. In summary, we found that introducing structural enrichment to our zebrafish facility carried low cost and no detrimental effects for the animals but at the same time benefits were difficult to determine in our readouts as our survival rates already were very high without these measures. We like to encourage other animal facilities to evaluate enrichment measures to ensure a broader discussion on long-term benefits of structural enrichment in zebrafish husbandry systems.
