## Supplemental Table 2 for "Zebrafish facility report on implementation of artificial plants as structural enrichment"

### Sheet: legend
line	The line number of the fish (1-6)
DoF	day of fertilization, the day eggs were laid and the line created
Enriched?	Was there structural enrichment in the tank? (yes/no)
Number of 5 dpf larvae	The number of larvae that were transferred to the husbandry system for rearing.
tank size	the size of the home tanks (3.5 or 8 L)
Number of 90 dpf fish	The number of fish that were identified after rearing around 90 dpf.
identfied females for mating	The number of fish that were identified as females based on morphology and pigmentation during the first two mating.
Date	The date when the experiment was performed.
egg # tank	The number of eggs that were collected after mating from a single tank.
human presence?	Were humans present when pictures or movies were taken? (yes/no)
left half	The number of fish identified in the left half of a tank in a picture.
right half	The number of fish identified in the right half of a tank in a picture.
left third	The number of fish identified in the left third of a tank in a picture.
middle third	The number of fish identified in the middle third of a tank in a picture.
right third	The number of fish identified in the right third of a tank in a picture.
fish present in 8 L tank	The number of fish known to be in the tank, that could possibly be identified.
holding density	The fish per Liter ratio in the tank = fish present / 8L
detection rate (%)	The ratio of fish identified from all fish present in a tank.
CFU	colony forming units counted
isochromatic	mating tank on isochromatic underground
gravel	mating tank on gravel picture
gravel+plant	mating tank on gravel picture with plant inside

### Sheet: figure3_4
Line	Name	DoF	Enriched?	Number of 5 dpf larvae	Tank size (L)	Number of 90 dpf fish	identified females for mating	Date First mating	egg # Tank1	egg # Tank2	egg # Tank3	egg # Tank4	Date Second mating	egg # Tank5	egg # Tank6	egg # Tank7	egg # Tank8
1a	elavl3:H2B-GCaMP6sjf5	2024-06-27	yes	30	8	29	18	2025-01-14	0	0	0	120	2025-01-23	80	130	240	260
1a	elavl3:H2B-GCaMP6sjf5	2024-06-27	no	30	8	28	21	2025-01-22	0	0	200	230	2025-01-28	0	0	360	420
1b	elavl3:H2B-GCaMP6sjf5	2024-06-27	yes	32	8	32	21	2025-01-22	100	180	220	230	2025-01-28	140	170	180	330
1b	elavl3:H2B-GCaMP6sjf5	2024-06-27	no	30	8	27	19	2025-01-14	0	120	150	180	2025-01-23	0	0	30	240
2a	Tübingen wildtype	2024-10-10	yes	37	8	33	18	2025-01-29	0	0	70	120	2025-02-06	30	30	260	310
2a	Tübingen wildtype	2024-10-10	no	37	8	30	13	2025-01-30	0	70	90	130	2025-02-07	0	90	200	270
2b	Tübingen wildtype	2024-10-10	yes	37	8	30	14	2025-01-30	0	0	130	140	2025-02-07	0	20	100	150
2b	Tübingen wildtype	2024-10-10	no	37	8	28	11	2025-01-29	0	0	50	60	2025-02-06	70	160	200	270
3	HuC:GCaMP5ga4598	2025-01-09	yes	25	3.5	15	11	2025-04-08	0	0	54	65	2025-04-17	0	50	102	103
3	HuC:GCaMP5ga4598	2025-01-09	no	25	3.5	13	8	2025-04-08	0	0	52	80	2025-04-17	0	12	52	133
4	HuC:Gal4/UAS:RFP	2025-01-15	yes	25	3.5	19	13	2025-04-24	0	63	112	174	2025-05-27	0	0	68	244
4	HuC:Gal4/UAS:RFP	2025-01-15	no	25	3.5	14	10	2025-04-24	0	0	242	252	2025-05-27	0	143	244	267
5	mitfaw2	2025-02-13	yes	25	3.5	20	10	2025-05-20	0	16	27	70	2025-05-28	0	18	163	226
5	mitfaw2	2025-02-13	no	25	3.5	22	14	2025-05-20	7	25	40	46	2025-05-28	15	100	105	168
6	Tüpfel-Longfin wildtype	2025-04-29	yes	25	3.5	8	8	n.A.					n.A.
6	Tüpfel-Longfin wildtype	2025-04-29	no	25	3.5	12	7	2025-08-12	0	0	0	112	2025-08-19	0	152	184	480

### Sheet: figure5_6
Line number	Date	Enriched?	human presence?	left half	right half	left third	middle third	right third	fish present in 8 L tank	holding density	detection rate (%)
1a	2025-06-05	yes	yes	5	15	0	10	10	28	3.5	71.4286
1b	2025-06-05	yes	yes	12	14	6	10	10	30	3.75	86.6667
1a	2025-06-05	no	yes	9	13	3	10	9	27	3.375	81.4815
1b	2025-06-05	no	yes	14	10	9	9	6	26	3.25	92.3077
2a	2025-06-05	yes	yes	6	12	1	9	8	31	3.875	58.0645
2b	2025-06-05	yes	yes	12	14	4	11	11	30	3.75	86.6667
2a	2025-06-05	no	yes	12	12	9	8	7	30	3.75	80
2b	2025-06-05	no	yes	11	15	3	14	9	28	3.5	92.8571
3	2025-06-05	yes	yes	3	21	0	8	16	28	3.5	85.7143
4	2025-06-05	yes	yes	14	15	9	8	12	33	4.125	87.8788
5	2025-06-05	yes	yes	18	23	12	15	14	44	5.5	93.1818
6	2025-09-22	yes	yes	5	14	4	6	9	20	2.5	95
1a	2025-06-10	yes	yes	7	14	3	9	9	28	3.5	75
1b	2025-06-10	yes	yes	10	11	3	10	8	30	3.75	70
1a	2025-06-10	no	yes	12	11	7	9	7	27	3.375	85.1852
1b	2025-06-10	no	yes	13	10	7	10	6	26	3.25	88.4615
2a	2025-06-10	yes	yes	8	21	6	8	15	31	3.875	93.5484
2b	2025-06-10	yes	yes	12	15	5	14	8	30	3.75	90
2a	2025-06-10	no	yes	10	16	1	15	10	30	3.75	86.6667
2b	2025-06-10	no	yes	12	14	6	14	6	28	3.5	92.8571
3	2025-06-10	mixed	yes	7	18	1	11	13	28	3.5	89.2857
4	2025-06-10	mixed	yes	14	17	7	13	11	33	4.125	93.9394
5	2025-06-10	mixed	yes	23	20	9	22	12	44	5.5	97.7273
6	2025-09-23	yes	yes	5	13	1	6	11	20	2.5	90
1a	2025-06-11	yes	yes	7	20	3	10	14	28	3.5	96.4286
1b	2025-06-11	yes	yes	12	16	5	11	12	30	3.75	93.3333
1a	2025-06-11	no	yes	15	11	6	13	7	27	3.375	96.2963
1b	2025-06-11	no	yes	13	11	6	13	5	26	3.25	92.3077
2a	2025-06-11	yes	yes	8	15	2	14	7	31	3.875	74.1935
2b	2025-06-11	yes	yes	4	20	0	9	15	30	3.75	80
2a	2025-06-11	no	yes	9	13	6	9	7	30	3.75	73.3333
2b	2025-06-11	no	yes	7	15	3	11	8	28	3.5	78.5714
3	2025-06-11	mixed	yes	3	24	1	11	15	28	3.5	96.4286
4	2025-06-11	mixed	yes	12	15	7	13	7	33	4.125	81.8182
5	2025-06-11	mixed	yes	22	14	12	16	8	44	5.5	81.8182
6	2025-09-24	yes	yes	4	15	1	5	13	20	2.5	95
1a	2025-06-12	yes	yes	8	18	5	8	13	28	3.5	92.8571
1b	2025-06-12	yes	yes	14	14	4	13	11	30	3.75	93.3333
1a	2025-06-12	no	yes	14	12	8	10	8	27	3.375	96.2963
1b	2025-06-12	no	yes	10	14	3	14	7	26	3.25	92.3077
2a	2025-06-12	yes	yes	7	13	5	8	7	31	3.875	64.5161
2b	2025-06-12	yes	yes	12	14	6	13	7	30	3.75	86.6667
2a	2025-06-12	no	yes	11	8	4	12	3	30	3.75	63.3333
2b	2025-06-12	no	yes	12	4	6	7	3	28	3.5	57.1429
3	2025-06-12	mixed	yes	10	16	4	10	12	28	3.5	92.8571
4	2025-06-12	mixed	yes	16	13	9	11	9	33	4.125	87.8788
5	2025-06-12	mixed	yes	19	20	9	17	13	44	5.5	88.6364
6	2025-09-25	yes	yes	4	14	2	6	10	20	2.5	90
1a	2025-06-16	yes	yes	7	16	4	10	9	28	3.5	82.1429
1b	2025-06-16	yes	yes	13	15	6	13	9	30	3.75	93.3333
1a	2025-06-16	no	yes	12	13	5	11	9	27	3.375	92.5926
1b	2025-06-16	no	yes	9	12	4	12	5	26	3.25	80.7692
2a	2025-06-16	yes	yes	7	17	3	10	11	31	3.875	77.4194
2b	2025-06-16	yes	yes	11	15	2	14	10	30	3.75	86.6667
2a	2025-06-16	no	yes	10	12	5	11	6	30	3.75	73.3333
2b	2025-06-16	no	yes	14	10	7	12	5	28	3.5	85.7143
3	2025-06-16	mixed	yes	7	20	3	12	12	28	3.5	96.4286
4	2025-06-16	mixed	yes	11	15	6	10	10	33	4.125	78.7879
5	2025-06-16	mixed	yes	16	22	4	22	12	44	5.5	86.3636
6	2025-09-29	yes	yes	8	7	3	6	6	20	2.5	75
1a	2025-06-17	yes	yes	10	15	3	13	9	28	3.5	89.2857
1b	2025-06-17	yes	yes	12	16	6	13	9	30	3.75	93.3333
1a	2025-06-17	no	yes	10	11	6	8	7	27	3.375	77.7778
1b	2025-06-17	no	yes	11	12	8	8	7	26	3.25	88.4615
2a	2025-06-17	yes	yes	7	16	4	8	10	31	3.875	74.1935
2b	2025-06-17	yes	yes	7	18	3	11	11	30	3.75	83.3333
2a	2025-06-17	no	yes	10	10	5	11	4	30	3.75	66.6667
2b	2025-06-17	no	yes	10	11	4	9	8	28	3.5	75
3	2025-06-17	mixed	yes	7	21	2	10	16	28	3.5	100
4	2025-06-17	mixed	yes	13	18	5	13	13	33	4.125	93.9394
5	2025-06-17	mixed	yes	14	18	7	16	9	44	5.5	72.7273
6	2025-09-30	yes	yes	8	10	6	5	7	20	2.5	90
1a	2025-06-18	yes	yes	7	16	3	8	12	28	3.5	82.1429
1b	2025-06-18	yes	yes	11	15	4	12	10	30	3.75	86.6667
1a	2025-06-18	no	yes	13	11	6	12	6	27	3.375	88.8889
1b	2025-06-18	no	yes	11	13	6	12	6	26	3.25	92.3077
2a	2025-06-18	yes	yes	6	19	0	13	12	31	3.875	80.6452
2b	2025-06-18	yes	yes	11	17	5	11	12	30	3.75	93.3333
2a	2025-06-18	no	yes	12	11	6	11	6	30	3.75	76.6667
2b	2025-06-18	no	yes	11	11	5	14	3	28	3.5	78.5714
3	2025-06-18	mixed	yes	5	18	1	6	16	28	3.5	82.1429
4	2025-06-18	mixed	yes	14	13	9	9	9	33	4.125	81.8182
5	2025-06-18	mixed	yes	22	15	9	21	7	44	5.5	84.0909
6	2025-10-01	yes	yes	3	15	1	7	10	20	2.5	90
1a	2025-06-19	yes	yes	9	14	3	12	8	28	3.5	82.1429
1b	2025-06-19	yes	yes	11	16	5	15	7	30	3.75	90
1a	2025-06-19	no	yes	11	14	6	13	6	27	3.375	92.5926
1b	2025-06-19	no	yes	10	13	5	10	8	26	3.25	88.4615
2a	2025-06-19	yes	yes	9	13	3	15	4	31	3.875	70.9677
2b	2025-06-19	yes	yes	7	21	2	13	13	30	3.75	93.3333
2a	2025-06-19	no	yes	12	11	3	15	5	30	3.75	76.6667
2b	2025-06-19	no	yes	13	10	8	8	7	28	3.5	82.1429
3	2025-06-19	mixed	yes	5	22	3	10	14	28	3.5	96.4286
4	2025-06-19	mixed	yes	15	15	10	10	10	33	4.125	90.9091
5	2025-06-19	mixed	yes	22	19	10	20	11	44	5.5	93.1818
6	2025-10-02	yes	yes	3	15	1	6	11	20	2.5	90
1a	2025-06-20	yes	yes	8	16	2	11	11	28	3.5	85.7143
1b	2025-06-20	yes	yes	10	18	6	9	13	30	3.75	93.3333
1a	2025-06-20	no	yes	8	16	6	10	8	27	3.375	88.8889
1b	2025-06-20	no	yes	8	14	3	11	8	26	3.25	84.6154
2a	2025-06-20	yes	yes	8	12	3	11	6	31	3.875	64.5161
2b	2025-06-20	yes	yes	11	13	5	11	8	30	3.75	80
2a	2025-06-20	no	yes	11	12	6	10	7	30	3.75	76.6667
2b	2025-06-20	no	yes	12	8	5	10	5	28	3.5	71.4286
3	2025-06-20	mixed	yes	6	22	2	13	13	28	3.5	100
4	2025-06-20	mixed	yes	12	18	10	10	10	33	4.125	90.9091
5	2025-06-20	mixed	yes	10	22	6	11	15	44	5.5	72.7273
6	2025-10-06	yes	yes						20	2.5
1a	2025-07-14	yes	no	8	13	5	8	8	28	3.5	75
1a	2025-07-14	yes	no	10	12	6	6	10	28	3.5	78.5714
1a	2025-07-14	yes	no	7	15	4	9	9	28	3.5	78.5714
1a	2025-07-14	yes	no	10	14	2	14	8	28	3.5	85.7143
1a	2025-07-14	yes	no	10	14	2	14	8	28	3.5	85.7143
1a	2025-07-14	yes	no	8	14	4	12	6	28	3.5	78.5714
1a	2025-07-14	yes	no	9	15	5	10	9	28	3.5	85.7143
1a	2025-07-14	yes	no	11	13	5	9	10	28	3.5	85.7143
1a	2025-07-14	yes	no	6	14	4	7	9	28	3.5	71.4286
1b	2025-07-16	yes	no	11	13	3	14	7	30	3.75	80
1b	2025-07-16	yes	no	12	13	6	10	9	30	3.75	83.3333
1b	2025-07-16	yes	no	12	14	11	7	8	30	3.75	86.6667
1b	2025-07-16	yes	no	12	12	6	12	6	30	3.75	80
1b	2025-07-16	yes	no	13	6	4	11	4	30	3.75	63.3333
1b	2025-07-16	yes	no	13	11	5	11	8	30	3.75	80
1b	2025-07-16	yes	no	14	10	8	12	4	30	3.75	80
1b	2025-07-16	yes	no	11	15	2	17	7	30	3.75	86.6667
1b	2025-07-16	yes	no	12	11	6	10	7	30	3.75	76.6667
1a	2025-07-15	no	no	15	11	6	11	9	27	3.375	96.2963
1a	2025-07-15	no	no	11	13	5	10	9	27	3.375	88.8889
1a	2025-07-15	no	no	11	12	4	12	7	27	3.375	85.1852
1a	2025-07-15	no	no	11	12	6	8	9	27	3.375	85.1852
1a	2025-07-15	no	no	11	10	7	9	5	27	3.375	77.7778
1a	2025-07-15	no	no	8	16	5	7	12	27	3.375	88.8889
1a	2025-07-15	no	no	10	15	7	9	9	27	3.375	92.5926
1a	2025-07-15	no	no	15	10	6	13	6	27	3.375	92.5926
1a	2025-07-15	no	no	12	12	5	11	8	27	3.375	88.8889
1b	2025-07-17	no	no	10	10	6	7	7	26	3.25	76.9231
1b	2025-07-17	no	no	8	11	5	9	5	26	3.25	73.0769
1b	2025-07-17	no	no	8	10	4	7	7	26	3.25	69.2308
1b	2025-07-17	no	no	11	12	6	11	6	26	3.25	88.4615
1b	2025-07-17	no	no	8	11	2	11	6	26	3.25	73.0769
1b	2025-07-17	no	no	6	13	2	12	5	26	3.25	73.0769
1b	2025-07-17	no	no	7	12	3	11	5	26	3.25	73.0769
1b	2025-07-17	no	no	11	8	5	9	5	26	3.25	73.0769
1b	2025-07-17	no	no	11	10	5	10	6	26	3.25	80.7692
2a	2025-07-24	yes	no	9	16	2	13	10	31	3.875	80.6452
2a	2025-07-24	yes	no	11	12	3	15	5	31	3.875	87.0968
2a	2025-07-24	yes	no	6	18	0	14	10	31	3.875	77.4194
2a	2025-07-24	yes	no	8	14	4	11	7	31	3.875	70.9677
2a	2025-07-24	yes	no	10	12	6	10	6	31	3.875	70.9677
2a	2025-07-24	yes	no	7	12	2	10	7	31	3.875	61.2903
2a	2025-07-24	yes	no	10	13	5	12	6	31	3.875	74.1935
2a	2025-07-24	yes	no	10	10	3	9	8	31	3.875	64.5161
2a	2025-07-24	yes	no	11	9	4	9	7	31	3.875	64.5161
2b	2025-07-22	yes	no	9	15	7	7	10	30	3.75	80
2b	2025-07-22	yes	no	7	11	3	7	8	30	3.75	60
2b	2025-07-22	yes	no	13	12	8	11	6	30	3.75	83.3333
2b	2025-07-22	yes	no	11	7	2	11	5	30	3.75	60
2b	2025-07-22	yes	no	5	13	2	8	8	30	3.75	60
2b	2025-07-22	yes	no	8	10	5	7	6	30	3.75	60
2b	2025-07-22	yes	no	9	11	5	6	9	30	3.75	66.6667
2b	2025-07-22	yes	no	9	13	3	14	5	30	3.75	73.3333
2b	2025-07-22	yes	no	11	9	6	10	5	30	3.75	66.6667
2a	2025-07-23	no	no	9	10	6	7	6	30	3.75	63.3333
2a	2025-07-23	no	no	12	8	8	7	5	30	3.75	66.6667
2a	2025-07-23	no	no	6	12	3	9	6	30	3.75	60
2a	2025-07-23	no	no	10	7	6	4	7	30	3.75	56.6667
2a	2025-07-23	no	no	12	9	4	9	8	30	3.75	70
2a	2025-07-23	no	no	9	11	7	7	6	30	3.75	66.6667
2a	2025-07-23	no	no	11	8	3	11	5	30	3.75	63.3333
2a	2025-07-23	no	no	5	8	4	6	3	30	3.75	43.3333
2a	2025-07-23	no	no	7	13	5	10	5	30	3.75	66.6667
2b	2025-07-21	no	no	7	11	5	4	9	28	3.5	64.2857
2b	2025-07-21	no	no	10	11	7	7	7	28	3.5	75
2b	2025-07-21	no	no	17	7	11	8	5	28	3.5	85.7143
2b	2025-07-21	no	no	14	7	8	11	2	28	3.5	75
2b	2025-07-21	no	no	10	10	9	5	6	28	3.5	71.4286
2b	2025-07-21	no	no	10	5	4	9	2	28	3.5	53.5714
2b	2025-07-21	no	no	9	6	5	6	4	28	3.5	53.5714
2b	2025-07-21	no	no	15	5	8	7	5	28	3.5	71.4286
2b	2025-07-21	no	no	11	8	6	8	5	28	3.5	67.8571
3	2025-08-12	yes	no	10	13	5	8	10	28	3.5	82.1429
3	2025-08-12	yes	no	12	12	5	11	8	28	3.5	85.7143
3	2025-08-12	yes	no	14	13	5	13	9	28	3.5	96.4286
3	2025-08-12	yes	no	10	11	4	10	7	28	3.5	75
3	2025-08-12	yes	no	13	10	7	11	5	28	3.5	82.1429
3	2025-08-12	yes	no	10	11	4	11	6	28	3.5	75
3	2025-08-12	yes	no	15	12	8	12	7	28	3.5	96.4286
3	2025-08-12	yes	no	8	16	5	11	8	28	3.5	85.7143
3	2025-08-12	yes	no	9	14	6	10	7	28	3.5	82.1429
4	2025-09-23	yes	no	8	15	4	9	10	33	4.125	69.697
4	2025-09-23	yes	no	11	13	7	8	9	33	4.125	72.7273
4	2025-09-23	yes	no	11	10	6	10	5	33	4.125	63.6364
4	2025-09-23	yes	no	15	10	10	7	8	33	4.125	75.7576
4	2025-09-23	yes	no	11	14	5	13	7	33	4.125	75.7576
4	2025-09-23	yes	no	12	10	5	10	7	33	4.125	66.6667
4	2025-09-23	yes	no	13	16	6	13	10	33	4.125	87.8788
4	2025-09-23	yes	no	9	12	4	10	7	33	4.125	63.6364
4	2025-09-23	yes	no	11	12	4	10	9	33	4.125	69.697
5	2025-08-19	yes	no	15	20	10	15	10	44	5.5	79.5455
5	2025-08-19	yes	no	12	20	7	12	13	44	5.5	72.7273
5	2025-08-19	yes	no	13	17	6	13	11	44	5.5	68.1818
5	2025-08-19	yes	no	13	16	5	13	11	44	5.5	65.9091
5	2025-08-19	yes	no	16	18	9	15	10	44	5.5	77.2727
5	2025-08-19	yes	no	14	20	5	18	11	44	5.5	77.2727
5	2025-08-19	yes	no	16	18	9	16	9	44	5.5	77.2727
5	2025-08-19	yes	no	14	18	7	15	10	44	5.5	72.7273
5	2025-08-19	yes	no	16	17	8	17	8	44	5.5	75
6	2025-09-22	yes	no	2	14	1	5	10	20	2.5	80
6	2025-09-22	yes	no	8	8	5	5	6	20	2.5	80
6	2025-09-22	yes	no	5	12	3	6	8	20	2.5	85
6	2025-09-22	yes	no	7	9	2	8	6	20	2.5	80
6	2025-09-22	yes	no	6	5	2	5	4	20	2.5	55
6	2025-09-22	yes	no	7	8	2	8	5	20	2.5	75
6	2025-09-22	yes	no	8	8	4	6	6	20	2.5	80
6	2025-09-22	yes	no	5	11	2	5	9	20	2.5	80
6	2025-09-22	yes	no	6	10	1	10	6	20	2.5	80

### Sheet: figure7
Line	Enriched?	CFU_1	CFU_2	CFU_3
1a	yes	4680	1720	1360
1a	no	2620	2100	2440
1b	yes	4120	1640	960
1b	no	1160	38000	57000

### Sheet: figure8
Date	isochromatic	gravel	gravel+plant
12.02.2025	49	0	125
13.02.2025	98	99	13
12.03.2025	0	248	106
13.03.2025	0	107	155
19.03.2025	121	96	263
20.03.2025	225	81	95
25.03.2025	72	0	312
26.03.2025	131	68	0
02.04.2025	185	89	110
03.04.2025	192	200	154
08.04.2025	90	88	192
10.04.2025	79	201	85
23.04.2025	181	140	102
23.04.2025	162	173	41
24.04.2025	225	0	93
30.04.2025	171	188	194
07.05.2025	33	67	0
14.05.2025	257	157	121
15.05.2025	270	278	94
21.05.2025	237	30	333
22.05.2025	191	92	232
04.06.2025	229	264	211
03.07.2025	7	137	107
16.07.2025	248	145	103
17.07.2025	279	163	123
